# GO Big or Go Home: A New Gene Ontology Subset that Improves Plant Gene Function Prediction

**DOI:** 10.1101/2025.01.26.634938

**Authors:** Leila Fattel, Carolyn J. Lawrence-Dill

**Affiliations:** Interdepartmental Genetics and Genomics, Iowa State University, Ames, Iowa, 50011, USA; Department of Agronomy, Iowa State University, Ames, Iowa, 50011, USA; Department of Soil and Crop Sciences, Colorado State University, Fort Collins, Colorado, 80523, USA

**Author notes:** Contributing authors.

**Keywords:** Gene Ontology, Plants, Gene Function, Annotation

## Abstract

**Background:** The availability of gene function prediction datasets helps researchers to consider possible functions for uncharacterized genes for hypothesis generation, candidate gene prioritization, and many other applications. Many such datasets are based on the Gene Ontology (GO) function graph. For plants this can be problematic because the most specific GO terms available are often derived from the biology of non-plant taxa (e.g., functions specific to nerve function would not seem likely to map to plant biological processes given that plants lack nerves). To balance the need for functional specificity while limiting to functions relevant to plant biology, researchers often limit to the GO Slim plant subset, but, by design, that subset consists of very general terms and limits real utility for e.g., specific hypothesis generation. Worse yet, sometimes researchers choose to simply throw out terms if they are not relevant to plant biology (rather than traversing the GO graph to select the most specific term in that hierarchy that is compatible with plant biology).

**Results:** We created GO Big, a Gene Ontology subset type, to improve the biological relevance of gene function predictions for taxon-specific biology applications. GO Big plant subsets retain maximal functional specificity for hypothesis generation while limiting to terms applicable to the biology of plants. In brief, we used a curatorial approach to generate two GO Big subsets, a general subset derived from terms with experimentally validated functions across Viridiplantae species, and a species-specific subset for maize (*Zea mays* ssp. *mays*).

**Conclusion:** Annotating genes with assignments that better reflect the biology of a taxon can pave the way for more biologically accurate and testable hypotheses for genes of interest. The subsets produced here can help plant biologists limit genome-wide gene function prediction sets to functions possible for plant genes, and the process to generate GO Big subsets is described in detail to enable others to create GO Big subsets for additional taxon sets, including ones for protists, fungi, and other phylogenetic categories.
