## Additional file 1 for "GO Big or Go Home: A New Gene Ontology Subset that Improves Plant Gene Function Prediction"

### Sheet: goslim_plant
GO Slim Term (GO ID)	GO Aspect
cellular component organization ( GO:0016043 )	BP
signal transduction ( GO:0007165 )	BP
cell differentiation ( GO:0030154 )	BP
metabolic process ( GO:0008152 )	BP
cell communication ( GO:0007154 )	BP
response to stress ( GO:0006950 )	BP
nucleobase-containing compound metabolic process ( GO:0006139 )	BP
biosynthetic process ( GO:0009058 )	BP
multicellular organism development ( GO:0007275 )	BP
protein metabolic process ( GO:0019538 )	BP
protein modification process ( GO:0036211 )	BP
cellular process ( GO:0009987 )	BP
anatomical structure development ( GO:0048856 )	BP
protein binding ( GO:0005515 )	MF
transferase activity ( GO:0016740 )	MF
catalytic activity ( GO:0003824 )	MF
binding ( GO:0005488 )	MF
nucleus ( GO:0005634 )	CC
cytosol ( GO:0005829 )	CC
intracellular anatomical structure ( GO:0005622 )	CC
cytoplasm ( GO:0005737 )	CC

### Sheet: gobig_maize
GO Slim Term (GO ID)	GO Aspect				Key
cellular component biogenesis ( GO:0044085 )	BP					Term is present in goslim_plant
biosynthetic process ( GO:0009058 )	BP
cellular metabolic process ( GO:0044237 )	BP
regulation of RNA biosynthetic process ( GO:2001141 )	BP
actin cytoskeleton organization ( GO:0030036 )	BP
metabolic process ( GO:0008152 )	BP
signal transduction ( GO:0007165 )	BP
cell communication ( GO:0007154 )	BP
cellular component assembly ( GO:0022607 )	BP
protein-containing complex assembly ( GO:0065003 )	BP
protein metabolic process ( GO:0019538 )	BP
macromolecule metabolic process ( GO:0043170 )	BP
developmental process ( GO:0032502 )	BP
cellular response to stimulus ( GO:0051716 )	BP
regulation of gene expression ( GO:0010468 )	BP
heterocycle biosynthetic process ( GO:0018130 )	BP
tissue development ( GO:0009888 )	BP
regulation of cellular biosynthetic process ( GO:0031326 )	BP
regulation of primary metabolic process ( GO:0080090 )	BP
organic cyclic compound metabolic process ( GO:1901360 )	BP
regulation of cellular metabolic process ( GO:0031323 )	BP
signaling ( GO:0023052 )	BP
multicellular organismal process ( GO:0032501 )	BP
RNA metabolic process ( GO:0016070 )	BP
regulation of biological process ( GO:0050789 )	BP
nucleic acid metabolic process ( GO:0090304 )	BP
regulation of metabolic process ( GO:0019222 )	BP
protein modification process ( GO:0036211 )	BP
supramolecular fiber organization ( GO:0097435 )	BP
anatomical structure development ( GO:0048856 )	BP
organic cyclic compound biosynthetic process ( GO:1901362 )	BP
regulation of cellular process ( GO:0050794 )	BP
cellular response to stress ( GO:0033554 )	BP
cellular component organization ( GO:0016043 )	BP
cellular aromatic compound metabolic process ( GO:0006725 )	BP
regulation of macromolecule metabolic process ( GO:0060255 )	BP
regulation of nucleobase-containing compound metabolic process ( GO:0019219 )	BP
negative regulation of cellular process ( GO:0048523 )	BP
negative regulation of biological process ( GO:0048519 )	BP
response to stimulus ( GO:0050896 )	BP
organic substance metabolic process ( GO:0071704 )	BP
anatomical structure morphogenesis ( GO:0009653 )	BP
heterocycle metabolic process ( GO:0046483 )	BP
aromatic compound biosynthetic process ( GO:0019438 )	BP
nucleobase-containing compound metabolic process ( GO:0006139 )	BP
regulation of biosynthetic process ( GO:0009889 )	BP
regulation of nitrogen compound metabolic process ( GO:0051171 )	BP
cellular nitrogen compound metabolic process ( GO:0034641 )	BP
multicellular organism development ( GO:0007275 )	BP
macromolecule biosynthetic process ( GO:0009059 )	BP
cytoskeleton organization ( GO:0007010 )	BP
cellular process ( GO:0009987 )	BP
regulation of DNA-templated transcription ( GO:0006355 )	BP
response to stress ( GO:0006950 )	BP
intracellular signal transduction ( GO:0035556 )	BP
system development ( GO:0048731 )	BP
nucleobase-containing compound biosynthetic process ( GO:0034654 )	BP
nitrogen compound metabolic process ( GO:0006807 )	BP
regulation of macromolecule biosynthetic process ( GO:0010556 )	BP
cell population proliferation ( GO:0008283 )	BP
primary metabolic process ( GO:0044238 )	BP
organic substance biosynthetic process ( GO:1901576 )	BP
regulation of RNA metabolic process ( GO:0051252 )	BP
cellular biosynthetic process ( GO:0044249 )	BP
protein-containing complex organization ( GO:0043933 )	BP
peptidyl-amino acid modification ( GO:0018193 )	BP
cellular nitrogen compound biosynthetic process ( GO:0044271 )	BP
chromosome organization ( GO:0051276 )	BP
organelle organization ( GO:0006996 )	BP
actin filament-based process ( GO:0030029 )	BP
gene expression ( GO:0010467 )	BP
macromolecule modification ( GO:0043412 )	BP
cellular component organization or biogenesis ( GO:0071840 )	BP
biological regulation ( GO:0065007 )	BP
organonitrogen compound metabolic process ( GO:1901564 )	BP
catalytic activity, acting on a protein ( GO:0140096 )	MF
S-adenosylmethionine-dependent methyltransferase activity ( GO:0008757 )	MF
methyltransferase activity ( GO:0008168 )	MF
ion binding ( GO:0043167 )	MF
protein-containing complex binding ( GO:0044877 )	MF
transferase activity, transferring one-carbon groups ( GO:0016741 )	MF
protein binding ( GO:0005515 )	MF
zinc ion binding ( GO:0008270 )	MF
cytoskeletal protein binding ( GO:0008092 )	MF
transition metal ion binding ( GO:0046914 )	MF
catalytic activity ( GO:0003824 )	MF
binding ( GO:0005488 )	MF
metal ion binding ( GO:0046872 )	MF
cation binding ( GO:0043169 )	MF
transferase activity ( GO:0016740 )	MF
enzyme binding ( GO:0019899 )	MF
intracellular organelle ( GO:0043229 )	CC
intracellular membrane-bounded organelle ( GO:0043231 )	CC
organelle ( GO:0043226 )	CC
cellular anatomical entity ( GO:0110165 )	CC
nucleus ( GO:0005634 )	CC
intracellular non-membrane-bounded organelle ( GO:0043232 )	CC
intracellular anatomical structure ( GO:0005622 )	CC
chromosome ( GO:0005694 )	CC
cytoplasm ( GO:0005737 )	CC
membrane-bounded organelle ( GO:0043227 )	CC
cytosol ( GO:0005829 )	CC
non-membrane-bounded organelle ( GO:0043228 )	CC

### Sheet: gobig_plant
GO Slim Term (GO ID)	GO Aspect				Key
cellular component biogenesis ( GO:0044085 )	BP					Term is present in goslim_plant
regulation of signaling ( GO:0023051 )	BP					Term is present in gobig_maize but not in goslim_plant
cellular developmental process ( GO:0048869 )	BP
cellular anatomical entity morphogenesis ( GO:0032989 )	BP
biosynthetic process ( GO:0009058 )	BP
cellular metabolic process ( GO:0044237 )	BP
negative regulation of RNA metabolic process ( GO:0051253 )	BP
methylation ( GO:0032259 )	BP
negative regulation of cell population proliferation ( GO:0008285 )	BP
regulation of RNA biosynthetic process ( GO:2001141 )	BP
protein alkylation ( GO:0008213 )	BP
metabolic process ( GO:0008152 )	BP
actin cytoskeleton organization ( GO:0030036 )	BP
regulation of cell communication ( GO:0010646 )	BP
cellular component assembly ( GO:0022607 )	BP
protein-containing complex assembly ( GO:0065003 )	BP
negative regulation of macromolecule biosynthetic process ( GO:0010558 )	BP
protein metabolic process ( GO:0019538 )	BP
macromolecule metabolic process ( GO:0043170 )	BP
protein-DNA complex organization ( GO:0071824 )	BP
developmental process ( GO:0032502 )	BP
actomyosin structure organization ( GO:0031032 )	BP
regulation of gene expression ( GO:0010468 )	BP
tissue development ( GO:0009888 )	BP
regulation of cellular biosynthetic process ( GO:0031326 )	BP
regulation of primary metabolic process ( GO:0080090 )	BP
negative regulation of transcription by RNA polymerase II ( GO:0000122 )	BP
organic cyclic compound metabolic process ( GO:1901360 )	BP
RNA biosynthetic process ( GO:0032774 )	BP
myosin filament organization ( GO:0031033 )	BP
regulation of cellular metabolic process ( GO:0031323 )	BP
non-membrane-bounded organelle assembly ( GO:0140694 )	BP
multicellular organismal process ( GO:0032501 )	BP
negative regulation of macromolecule metabolic process ( GO:0010605 )	BP
peptidyl-lysine methylation ( GO:0018022 )	BP
RNA metabolic process ( GO:0016070 )	BP
animal organ development ( GO:0048513 )	BP
regulation of biological process ( GO:0050789 )	BP
regulation of cellular response to stress ( GO:0080135 )	BP
nucleic acid metabolic process ( GO:0090304 )	BP
DNA-templated transcription ( GO:0006351 )	BP
regulation of response to stimulus ( GO:0048583 )	BP
negative regulation of RNA biosynthetic process ( GO:1902679 )	BP
regulation of metabolic process ( GO:0019222 )	BP
chromatin organization ( GO:0006325 )	BP
protein modification process ( GO:0036211 )	BP
anatomical structure development ( GO:0048856 )	BP
supramolecular fiber organization ( GO:0097435 )	BP
organic cyclic compound biosynthetic process ( GO:1901362 )	BP
circulatory system development ( GO:0072359 )	BP
regulation of DNA damage response, signal transduction by p53 class mediator ( GO:0043516 )	BP
regulation of cellular process ( GO:0050794 )	BP
cellular component organization ( GO:0016043 )	BP
regulation of cell population proliferation ( GO:0042127 )	BP
regulation of macromolecule metabolic process ( GO:0060255 )	BP
regulation of nucleobase-containing compound metabolic process ( GO:0019219 )	BP
regulation of response to stress ( GO:0080134 )	BP
negative regulation of cellular process ( GO:0048523 )	BP
negative regulation of cellular metabolic process ( GO:0031324 )	BP
negative regulation of biological process ( GO:0048519 )	BP
cell development ( GO:0048468 )	BP
organic substance metabolic process ( GO:0071704 )	BP
negative regulation of DNA-templated transcription ( GO:0045892 )	BP
peptidyl-lysine modification ( GO:0018205 )	BP
anatomical structure morphogenesis ( GO:0009653 )	BP
cell differentiation ( GO:0030154 )	BP
protein methylation ( GO:0006479 )	BP
organelle assembly ( GO:0070925 )	BP
nucleobase-containing compound metabolic process ( GO:0006139 )	BP
regulation of biosynthetic process ( GO:0009889 )	BP
regulation of signal transduction by p53 class mediator ( GO:1901796 )	BP
multicellular organism development ( GO:0007275 )	BP
cytoskeleton organization ( GO:0007010 )	BP
macromolecule biosynthetic process ( GO:0009059 )	BP
anatomical structure formation involved in morphogenesis ( GO:0048646 )	BP
cellular process ( GO:0009987 )	BP
regulation of signal transduction ( GO:0009966 )	BP
regulation of DNA-templated transcription ( GO:0006355 )	BP
regulation of intracellular signal transduction ( GO:1902531 )	BP
negative regulation of gene expression ( GO:0010629 )	BP
system development ( GO:0048731 )	BP
nucleic acid biosynthetic process ( GO:0141187 )	BP
cellular component assembly involved in morphogenesis ( GO:0010927 )	BP
nucleobase-containing compound biosynthetic process ( GO:0034654 )	BP
regulation of transcription by RNA polymerase II ( GO:0006357 )	BP
regulation of macromolecule biosynthetic process ( GO:0010556 )	BP
negative regulation of nucleobase-containing compound metabolic process ( GO:0045934 )	BP
primary metabolic process ( GO:0044238 )	BP
regulation of RNA metabolic process ( GO:0051252 )	BP
negative regulation of metabolic process ( GO:0009892 )	BP
organic substance biosynthetic process ( GO:1901576 )	BP
cellular biosynthetic process ( GO:0044249 )	BP
protein-containing complex organization ( GO:0043933 )	BP
peptidyl-amino acid modification ( GO:0018193 )	BP
negative regulation of biosynthetic process ( GO:0009890 )	BP
chromosome organization ( GO:0051276 )	BP
organelle organization ( GO:0006996 )	BP
macromolecule methylation ( GO:0043414 )	BP
actin filament-based process ( GO:0030029 )	BP
gene expression ( GO:0010467 )	BP
negative regulation of cellular biosynthetic process ( GO:0031327 )	BP
macromolecule modification ( GO:0043412 )	BP
biological regulation ( GO:0065007 )	BP
cellular component organization or biogenesis ( GO:0071840 )	BP
organonitrogen compound metabolic process ( GO:1901564 )	BP
catalytic activity, acting on a protein ( GO:0140096 )	MF
S-adenosylmethionine-dependent methyltransferase activity ( GO:0008757 )	MF
methyltransferase activity ( GO:0008168 )	MF
protein-lysine N-methyltransferase activity ( GO:0016279 )	MF
histone H3 methyltransferase activity ( GO:0140938 )	MF
protein binding ( GO:0005515 )	MF
RNA polymerase binding ( GO:0070063 )	MF
cytoskeletal protein binding ( GO:0008092 )	MF
protein methyltransferase activity ( GO:0008276 )	MF
histone methyltransferase activity ( GO:0042054 )	MF
catalytic activity ( GO:0003824 )	MF
binding ( GO:0005488 )	MF
cation binding ( GO:0043169 )	MF
histone H3K36 methyltransferase activity ( GO:0046975 )	MF
transferase activity ( GO:0016740 )	MF
histone modifying activity ( GO:0140993 )	MF
basal RNA polymerase II transcription machinery binding ( GO:0001099 )	MF
ion binding ( GO:0043167 )	MF
protein-containing complex binding ( GO:0044877 )	MF
RNA polymerase II complex binding ( GO:0000993 )	MF
lysine N-methyltransferase activity ( GO:0016278 )	MF
transferase activity, transferring one-carbon groups ( GO:0016741 )	MF
zinc ion binding ( GO:0008270 )	MF
RNA polymerase core enzyme binding ( GO:0043175 )	MF
histone H3K4 methyltransferase activity ( GO:0042800 )	MF
transition metal ion binding ( GO:0046914 )	MF
basal transcription machinery binding ( GO:0001098 )	MF
metal ion binding ( GO:0046872 )	MF
N-methyltransferase activity ( GO:0008170 )	MF
myosin binding ( GO:0017022 )	MF
enzyme binding ( GO:0019899 )	MF
small molecule binding ( GO:0036094 )	MF
intracellular organelle ( GO:0043229 )	CC
intracellular membrane-bounded organelle ( GO:0043231 )	CC
organelle ( GO:0043226 )	CC
cellular anatomical entity ( GO:0110165 )	CC
nucleus ( GO:0005634 )	CC
intracellular non-membrane-bounded organelle ( GO:0043232 )	CC
intracellular anatomical structure ( GO:0005622 )	CC
chromosome ( GO:0005694 )	CC
cytoplasm ( GO:0005737 )	CC
membrane-bounded organelle ( GO:0043227 )	CC
cytosol ( GO:0005829 )	CC
non-membrane-bounded organelle ( GO:0043228 )	CC
